# Improved protein contact prediction using dimensional hybrid residual networks and singularity enhanced loss function

**DOI:** 10.1101/2021.05.10.443415

**Authors:** Yunda Si, Chengfei Yan

## Abstract

Deep residual learning has shown great success in protein contact prediction. In this study, a new deep residual learning-based protein contact prediction model was developed. Comparing with previous models, a new type of residual block hybridizing 1D and 2D convolutions was designed to increase the effective receptive field of the residual network, and a new loss function emphasizing the easily misclassified residue pairs was proposed to enhance the model training. The developed protein contact prediction model referred to as DRN-1D2D was first evaluated on 105 CASP11 targets, 76 CAMEO hard targets and 398 membrane proteins together with two in house-developed reference models based on either the standard 2D residual block or the traditional BCE loss function, from which we confirmed that both the dimensional hybrid residual block and the singularity enhanced loss function can be employed to improve the model performance for protein contact prediction. DRN-1D2D was further evaluated on 39 CASP13 and CASP14 free modeling targets together with the two reference models and six state-of-the-art protein contact prediction models including DeepCov, DeepCon, DeepConPred2, SPOT-Contact, RaptorX-Contact and TripleRes. The result shows that DRN-1D2D consistently achieved the best performance among all these models.
