## Supplemental Data S1 for "Improved protein contact prediction using dimensional hybrid residual networks and singularity enhanced loss function"

### Sheet: CASP14 ML
CASP14 medium+long range (12, ∞)
					L/5										L/2										L
ID	Class	Neff	Length		Our	BCE19	RaptorX	TripleRes	BCE	SPOT	DCP2	DeepCon	DeepCov		Our	BCE19	RaptorX	TripleRes	BCE	SPOT	DCP2	DeepCon	DeepCov		Our	BCE19	RaptorX	TripleRes	BCE	SPOT	DCP2	DeepCon	DeepCov
T1027-D1	FM	1.25174	168		75	40	70	5	35	5	5	5	15		52	44	46	14	30	2	10	10	6		34.343	35.354	31.3131	14.1414	26.263	3.0303	5.05051	8.08081	7.07071
T1029-D1	FM	15.894	125		76	84	76	68	84	96	76	76	52		60.317	61.905	53.9683	65.0794	55.556	63.4921	47.619	63.4921	33.3333		36.8	40	36.8	41.6	40.8	40	28	40.8	26.4
T1031-D1	FM	1.16278	95		31.579	26.316	47.3684	31.5789	31.579	42.1053	31.5789	26.3158	26.3158		37.5	22.917	35.4167	22.9167	22.917	25	18.75	16.6667	14.5833		23.158	18.947	24.2105	14.7368	17.895	16.8421	13.6842	15.7895	13.6842
T1033-D1	FM	0.1	100		15	15	5	25	20	20	0	0	15		14	14	10	24	24	10	0	4	10		13	15	11	17	18	10	3	5	8
T1037-D1	FM	2.6866	404		70.37	62.963	69.1358	61.7284	51.852	43.2099	16.0494	59.2593	27.1605		49.505	44.059	46.5347	48.5149	38.614	29.703	12.8713	45.5446	20.297		37.376	31.436	30.9406	33.4158	27.475	21.5347	10.1485	31.1881	18.0693
T1038-D1	FM	1.31	199		78.261	73.913	78.2609	65.2174	52.174	30.4348	43.4783	43.4783	39.1304		64.912	64.912	56.1404	40.3509	43.86	22.807	36.8421	35.0877	35.0877		56.14	50	47.3684	33.3333	37.719	25.4386	27.193	27.193	31.5789
T1039-D1	FM	0.078811	161		42.424	24.242	27.2727	30.303	24.242	15.1515	0	24.2424	9.09091		20.988	16.049	18.5185	19.7531	16.049	7.40741	0	18.5185	3.7037		14.286	10.559	11.1801	14.9068	11.18	7.45342	0	12.4224	3.10559
T1040-D1	FM	0.175412	130		30.769	7.692	15.3846	0	3.846	11.5385	3.84615	7.69231	0		13.846	9.231	13.8462	0	6.154	9.23077	1.53846	10.7692	3.07692		10	10	14.6154	3.84615	8.462	7.69231	2.30769	10	3.07692
T1041-D1	FM	58.3221	242		93.878	77.551	71.4286	91.8367	69.388	87.7551	69.3878	85.7143	79.5918		74.38	57.851	63.6364	68.595	52.066	71.0744	48.7603	61.9835	49.5868		50.826	41.736	50.4132	53.3058	36.777	42.1488	33.8843	43.3884	33.8843
T1042-D1	FM	0.294118	289		12.5	17.857	7.14286	21.4286	17.857	8.92857	7.14286	25	12.5		10.87	13.768	4.34783	14.4928	13.043	8.69565	5.07246	15.2174	7.97101		10.87	8.333	3.62319	7.6087	9.058	7.97101	3.62319	9.78261	5.43478
T1043-D1	FM	0.0821995	148		13.333	10	0	3.33333	13.333	3.33333	0	3.33333	3.33333		6.757	5.405	1.35135	6.75676	5.405	1.35135	2.7027	5.40541	1.35135		4.054	4.73	4.05405	3.37838	4.054	3.37838	4.72973	5.40541	1.35135
T1049-D1	FM	12.1011	141		100	100	100	100	100	96.2963	96.2963	92.5926	92.5926		97.015	89.552	92.5373	95.5224	88.06	88.0597	73.1343	94.0299	80.597		88.806	78.358	82.8358	79.1045	71.642	81.3433	55.9701	76.8657	58.9552
T1064-D1	FM	0.487262	106		36.842	47.368	31.5789	47.3684	47.368	47.3684	5.26316	57.8947	26.3158		23.913	28.261	19.5652	30.4348	28.261	32.6087	8.69565	39.1304	21.7391		16.304	20.652	15.2174	23.913	19.565	22.8261	8.69565	19.5652	13.0435
T1074-D1	FM	0.703598	202		100	96.296	100	96.2963	96.296	92.5926	85.1852	66.6667	37.037		86.364	83.333	80.303	86.3636	81.818	77.2727	65.1515	57.5758	40.9091		74.242	72.727	56.8182	67.4242	62.121	56.8182	43.9394	58.3333	35.6061
T1090-D1	FM	24.4617	193		100	100	100	100	100	100	89.4737	89.4737	89.4737		81.053	78.947	86.3158	84.2105	81.053	86.3158	64.2105	78.9474	71.5789		63.492	62.434	66.6667	61.9048	62.963	70.3704	44.4444	58.7302	52.381
					58.3971	52.2132	53.2382	49.8061	49.7957	46.6476	35.2468	44.1776	34.9695		46.228	42.2793	41.8988	41.3994	39.1237	35.6679	26.3566	37.0912	26.6544		35.5798	33.3511	32.4704	31.308	30.2649	27.7898	18.9781	28.1696	20.7761

### Sheet: CASP14 Long
CASP14 long range (24, ∞)
					L/5										L/2										L
ID	Class	Neff	Length		Our	BCE19	RaptorX	TripleRes	BCE	SPOT	DCP2	DeepCon	DeepCov		Our	BCE19	RaptorX	TripleRes	BCE	SPOT	DCP2	DeepCon	DeepCov		Our	BCE19	RaptorX	TripleRes	BCE	SPOT	DCP2	DeepCon	DeepCov
T1027-D1	FM	1.25174	168		75	45	70	20	45	0	5	15	0		50	44	46	24	40	2	2	12	2		35.3535	33.333	31.3131	20.202	34.343	7.07071	1.0101	12.121	4.04
T1029-D1	FM	15.894	125		8	4	0	4	4	4	4	8	0		4.7619	7.937	6.34921	4.762	4.762	6.34921	4.7619	6.349	1.587		5.6	6.4	6.4	5.6	4	4.8	4	4.8	2.4
T1031-D1	FM	1.16278	95		26.3158	21.053	10.5263	0	10.526	5.26316	5.26316	0	15.789		10.4167	10.417	8.33333	4.167	8.333	4.16667	6.25	2.083	14.583		6.31579	7.368	6.31579	6.316	6.316	3.15789	6.31579	5.263	10.526
T1033-D1	FM	0.1	100		15	15	5	35	20	10	10	0	10		14	14	12	26	18	14	6	2	6		12	12	8	15	13	12	7	3	5
T1037-D1	FM	2.6866	404		55.5556	41.975	53.0864	54.321	22.222	25.9259	12.3457	44.444	19.753		33.6634	26.733	30.6931	34.158	17.327	16.8317	10.8911	31.683	15.347		22.7723	19.059	20.0495	23.02	15.842	11.6337	6.93069	20.05	12.376
T1038-D1	FM	1.31	199		78.2609	60.87	52.1739	30.435	21.739	4.34783	17.3913	4.348	17.391		45.614	38.596	45.614	24.561	26.316	8.77193	17.5439	15.789	22.807		28.9474	27.193	30.7018	21.053	26.316	9.64912	13.1579	13.158	22.807
T1039-D1	FM	0.078811	161		27.2727	15.152	27.2727	27.273	21.212	9.09091	0	21.212	9.091		17.284	9.877	17.284	13.58	12.346	9.87654	0	9.877	3.704		11.1801	9.317	9.93789	10.559	9.317	6.21118	0.621118	8.696	3.727
T1040-D1	FM	0.175412	130		19.2308	11.538	19.2308	0	3.846	23.0769	3.84615	7.692	0		13.8462	13.846	18.4615	0	9.231	13.8462	3.07692	10.769	3.077		10.7692	9.231	12.3077	2.308	8.462	10	3.07692	8.462	4.615
T1041-D1	FM	58.3221	242		93.8776	75.51	71.4286	83.673	65.306	89.7959	75.5102	81.633	73.469		68.595	54.545	59.5041	70.248	49.587	66.9421	47.9339	57.851	51.24		46.281	36.777	45.4545	47.934	35.124	41.3223	31.8182	40.496	35.537
T1042-D1	FM	0.294118	289		12.5	12.5	7.14286	8.929	12.5	7.14286	5.35714	16.071	7.143		8.69565	7.246	4.34783	4.348	7.971	4.34783	2.89855	8.696	3.623		7.24638	7.609	3.98551	2.899	4.71	2.89855	2.53623	5.072	2.899
T1043-D1	FM	0.0821995	148		0	6.667	0	0	0	0	6.66667	3.333	3.333		0	6.757	2.7027	1.351	0	1.35135	4.05405	6.757	1.351		0	3.378	4.72973	4.054	1.351	1.35135	2.7027	5.405	1.351
T1049-D1	FM	12.1011	141		100	100	100	96.296	100	96.2963	92.5926	100	88.889		94.0299	89.552	86.5672	85.075	89.552	88.0597	64.1791	86.56	64.179		73.8806	65.672	67.1642	64.925	66.418	72.3881	48.5075	64.179	47.015
T1064-D1	FM	0.487262	106		5.26316	5.263	5.26316	10.526	0	5.26316	0	0	15.789		8.69565	2.174	4.34783	15.217	2.174	8.69565	2.17391	0	8.696		5.43478	4.348	5.43478	11.957	4.348	6.52174	3.26087	5.435	8.696
T1074-D1	FM	0.703598	202		85.1852	81.481	33.3333	62.963	62.963	51.8519	33.3333	74.074	29.63		53.0303	54.545	30.303	48.485	45.455	30.303	18.1818	50	27.273		35.6061	34.091	26.5152	36.364	33.333	21.2121	12.1212	34.091	22.727
T1090-D1	FM	24.4617	193		86.8421	86.842	86.8421	84.211	89.474	89.4737	52.6316	86.842	81.579		68.4211	65.263	68.4211	57.895	66.316	72.6316	35.7895	58.947	53.684		52.9101	42.328	52.381	48.148	45.503	59.2593	25.9259	41.799	33.862
					45.8869	38.8567	36.0867	34.5085	31.9192	28.1019	21.5959	30.8433	24.7904		32.7369	29.6992	29.3953	27.5898	26.4913	23.2116	15.049	23.9574	18.6101		23.6198	21.2069	22.046	21.3559	20.5589	17.9651	11.2657	18.1351	14.5052

### Sheet: CASP14 Extra
CASP14 extra long range (50, ∞)
					L/5										L/2										L
ID	Class	Neff	Length		Our	BCE19	RaptorX	TripleRes	BCE	SPOT	DCP2	DeepCon	DeepCov		Our	BCE19	RaptorX	TripleRes	BCE	SPOT	DCP2	DeepCon	DeepCov		Our	BCE19	RaptorX	TripleRes	BCE	SPOT	DCP2	DeepCon	DeepCov
T1027-D1	FM	1.25174	168		75	50	80	30	55	5	5	30	5		52	50	48	34	42	6	6	22	8		35.3535	36.364	30.303	28.2828	36.364	9.09091	4.0404	14.1414	9.09091
T1029-D1	FM	15.894	125		0	4	0	4	0	0	0	0	0		3.175	1.587	3.1746	4.7619	1.587	0	0	0	0		2.4	2.4	2.4	4.8	1.6	0	1.6	0	0.8
T1031-D1	FM	1.16278	95		5.263	5.263	5.26316	0	5.263	0	0	0	5.26316		2.083	2.083	4.16667	0	2.083	0	0	4.16667	6.25		1.05263	1.053	3.15789	2.10526	1.053	1.05263	0	2.10526	4.21053
T1033-D1	FM	0.1	100		10	5	15	15	10	10	5	0	10		10	8	8	8	6	12	8	2	6		7	7	5	7	6	8	5	1	3
T1037-D1	FM	2.6866	404		45.679	38.272	40.7407	53.0864	17.284	18.5185	8.64198	40.7407	17.284		28.218	21.782	25.7426	31.1881	15.347	12.8713	5.94059	24.7525	14.3564		21.5347	15.347	17.5743	21.5347	13.861	9.15842	5.44554	17.5743	10.1485
T1038-D1	FM	1.31	199		21.739	13.043	0	4.34783	17.391	4.34783	4.34783	4.34783	8.69565		17.544	14.035	8.77193	5.26316	10.526	3.50877	1.75439	14.0351	8.77193		15.7895	12.281	6.14035	5.26316	9.649	6.14035	0.877193	12.2807	7.89474
T1039-D1	FM	0.078811	161		0	3.03	9.09091	3.0303	9.091	0	0	12.1212	3.0303		2.469	3.704	6.17284	4.93827	7.407	6.17284	2.46914	7.40741	3.7037		1.86335	3.727	3.72671	4.34783	4.969	4.34783	2.48447	11.8012	2.48447
T1040-D1	FM	0.175412	130		3.846	7.692	15.3846	0	7.692	7.69231	3.84615	7.69231	0		3.077	3.077	12.3077	1.53846	4.615	4.61538	3.07692	4.61538	0		9.23077	2.308	13.0769	0.769231	3.077	3.07692	3.07692	3.84615	3.07692
T1041-D1	FM	58.3221	242		81.633	65.306	71.4286	71.4286	57.143	75.5102	48.9796	69.3878	55.102		52.066	40.496	55.3719	47.1074	37.19	45.4545	29.7521	42.1488	39.6694		36.3636	27.273	33.8843	31.405	25.62	28.9256	19.4215	25.2066	28.5124
T1042-D1	FM	0.294118	289		7.143	3.571	0	3.57143	0	0	1.78571	0	0		5.797	3.623	1.44928	1.44928	0	0	1.44928	0	0		2.89855	2.899	1.44928	1.08696	0	0	1.44928	1.08696	1.08696
T1043-D1	FM	0.0821995	148		0	3.333	6.66667	3.33333	6.667	0	3.33333	3.33333	0		0	1.351	8.10811	1.35135	2.703	0	4.05405	2.7027	1.35135		1.35135	0.676	4.72973	1.35135	2.703	0	2.7027	1.35135	2.7027
T1049-D1	FM	12.1011	141		100	100	100	96.2963	100	96.2963	92.5926	100	85.1852		92.537	89.552	89.5522	88.0597	86.567	89.5522	64.1791	83.5821	62.6866		64.1791	59.701	64.1791	67.1642	58.955	67.1642	41.0448	58.209	42.5373
T1064-D1	FM	0.487262	106		5.263	0	10.5263	26.3158	5.263	15.7895	0	68.4211	5.26316		4.348	6.522	6.52174	21.7391	8.696	6.52174	6.52174	47.8261	10.8696		8.69565	15.217	5.43478	13.0435	11.957	9.78261	6.52174	29.3478	6.52174
T1074-D1	FM	0.703598	202		29.63	18.519	11.1111	29.6296	25.926	7.40741	7.40741	22.2222	14.8148		25.758	19.697	10.6061	18.1818	19.697	4.54545	4.54545	19.697	13.6364		21.9697	13.636	15.1515	9.84848	13.636	3.78788	3.78788	11.3636	9.84848
T1090-D1	FM	24.4617	193		84.211	81.579	78.9474	84.2105	81.579	86.8421	55.2632	73.6842	81.5789		55.789	50.526	52.6316	51.5789	50.526	54.7368	33.6842	43.1579	46.3158		36.5079	28.042	33.3333	39.1534	29.101	34.3915	19.5767	29.6296	26.455
					31.2938	26.5739	29.6106	28.2833	26.5533	21.8269	15.7465	28.7967	19.4145		23.6574	21.069	22.7051	21.2772	19.6629	16.3986	11.4285	21.2061	14.7741		17.746	15.1949	15.9694	15.8104	14.5697	12.3279	7.80194	14.5963	10.558

### Sheet: CASP13 ML
CASP13 FM medium+long range (12, ∞)
					L/5										L/2										L
ID	Class	Neff	Length		Our	BCE19	RaptorX	TripleRes	BCE	SPOT	DCP2	DeepCon	DeepCov		Our	BCE19	RaptorX	TripleRes	BCE	SPOT	DCP2	DeepCon	DeepCov		Our	BCE19	RaptorX	TripleRes	BCE	SPOT	DCP2	DeepCon	DeepCov
T0950-D1	FM	15.1319	342		98.551	95.652	97.1014	94.2029	88.406	79.7101	30.4348	86.9565	94.2029		78.947	69.006	79.5322	81.8713	69.006	63.1579	21.6374	78.3626	67.2515		57.31	47.368	54.9708	59.3567	50.585	45.614	14.9123	58.7719	43.2749
T0953S2-D2	FM	46.6676	127		100	100	96.1538	100	100	100	96.1538	100	100		92.188	90.625	90.625	87.5	93.75	92.1875	87.5	95.3125	90.625		86.614	84.252	85.8268	85.0394	80.315	87.4016	72.4409	79.5276	77.1654
T0953S2-D3	FM	46.6676	77		81.25	93.75	93.75	68.75	93.75	93.75	68.75	68.75	62.5		79.487	87.179	89.7436	69.2308	76.923	82.0513	76.9231	69.2308	66.6667		68.831	76.623	80.5195	75.3247	72.727	77.9221	64.9351	63.6364	55.8442
T0957S1-D1	FM	8.90641	108		86.364	86.364	86.3636	90.9091	90.909	90.9091	86.3636	100	77.2727		81.481	72.222	79.6296	79.6296	68.519	79.6296	68.5185	75.9259	66.6667		68.519	64.815	61.1111	65.7407	55.556	66.6667	49.0741	58.3333	48.1481
T0957S2-D1	FM	5.81747	155		93.548	80.645	100	93.5484	67.742	90.3226	61.2903	83.871	51.6129		92.308	73.077	85.8974	74.359	60.256	66.6667	42.3077	67.9487	42.3077		76.774	67.742	68.3871	54.8387	47.742	47.0968	30.9677	52.9032	26.4516
T0960-D2	FM	7.11875	84		100	88.235	88.2353	88.2353	88.235	47.0588	82.3529	88.2353	82.3529		71.429	57.143	71.4286	47.619	64.286	38.0952	59.5238	66.6667	64.2857		59.524	54.762	48.8095	36.9048	52.381	34.5238	45.2381	45.2381	50
T0963-D2	FM	13.837	82		82.353	64.706	35.2941	23.5294	52.941	35.2941	11.7647	82.3529	58.8235		65.854	75.61	24.3902	24.3902	73.171	34.1463	14.6341	58.5366	36.5854		63.415	64.634	21.9512	23.1707	58.537	29.2683	20.7317	31.7073	30.4878
T0968S1-D1	FM	246.027	118		95.833	100	95.8333	100	100	100	100	100	100		88.136	88.136	88.1356	89.8305	89.831	91.5254	86.4407	86.4407	81.3559		71.186	66.102	69.4915	71.1864	68.644	73.7288	68.6441	62.7119	58.4746
T0968S2-D1	FM	48.1741	115		100	100	95.6522	95.6522	100	100	100	91.3043	100		87.931	86.207	93.1034	89.6552	84.483	89.6552	81.0345	81.0345	84.4828		75.652	69.565	73.913	76.5217	70.435	74.7826	66.9565	61.7391	66.9565
T0969-D1	FM	102.482	354		100	98.592	100	100	98.592	100	97.1831	97.1831	92.9577		97.74	94.35	98.3051	93.7853	92.655	96.6102	84.1808	87.0056	80.226		83.051	81.638	81.6384	81.0734	79.944	83.0508	66.3842	68.9266	55.3672
T0980S1-D1	FM	12.257	96		75	70	45	80	90	45	30	100	95		68.75	66.667	60.4167	56.25	64.583	52.0833	25	85.4167	83.3333		59.375	55.208	53.125	56.25	59.375	48.9583	17.7083	62.5	59.375
T0986S2-D1	FM	9.07543	155		100	100	100	96.7742	100	93.5484	64.5161	74.1935	83.871		93.59	91.026	88.4615	82.0513	87.179	80.7692	50	62.8205	61.5385		76.774	76.774	75.4839	70.9677	76.774	74.1935	34.1935	58.0645	52.9032
T0987-D1	FM	4.25146	185		100	100	100	100	97.297	100	67.5676	91.8919	89.1892		95.699	79.57	94.6237	94.6237	80.645	83.871	47.3118	77.4194	84.9462		80	73.514	87.5676	84.8649	67.568	62.7027	32.973	64.3243	68.1081
T0987-D2	FM	4.25146	196		85	77.5	70	80	80	82.5	20	50	70		85.714	63.265	71.4286	69.3878	59.184	70.4082	16.3265	61.2245	52.0408		77.551	52.551	69.3878	60.2041	57.653	57.1429	14.7959	65.8163	40.8163
T0990-D1	FM	2.10803	76		87.5	43.75	81.25	75	43.75	50	25	62.5	50		68.421	50	68.4211	68.4211	31.579	28.9474	21.0526	55.2632	42.1053		47.368	39.474	48.6842	48.6842	34.211	25	14.4737	44.7368	35.5263
T0990-D2	FM	2.10803	231		74.468	68.085	78.7234	82.9787	61.702	72.3404	38.2979	70.2128	46.8085		62.931	50.862	63.7931	65.5172	41.379	50.8621	25.8621	50.8621	30.1724		52.381	38.961	50.6494	50.2165	32.9	38.5281	18.1818	37.2294	25.5411
T0990-D3	FM	2.10803	213		79.07	67.442	69.7674	62.7907	55.814	62.7907	37.2093	65.1163	32.5581		57.009	43.925	50.4673	47.6636	43.925	50.4673	23.3645	47.6636	22.4299		39.437	29.577	38.0282	36.1502	32.864	34.7418	15.9624	29.108	18.3099
T0991-D1	FM	0.276172	111		52.174	47.826	39.1304	78.2609	47.826	17.3913	26.087	65.2174	0		46.429	42.857	66.0714	73.2143	50	16.0714	23.2143	48.2143	1.78571		45.946	40.541	52.2523	55.8559	47.748	18.9189	18.018	37.8378	2.7027
T0998-D1	FM	0.543305	166		79.412	70.588	67.6471	47.0588	67.647	67.6471	8.82353	85.2941	2.94118		61.446	55.422	51.8072	44.5783	61.446	39.759	7.22892	67.4699	15.6627		47.59	42.169	34.9398	42.7711	44.578	31.3253	6.0241	53.6145	12.6506
T1000-D2	FM	185.926	376		100	98.684	96.0526	98.6842	100	100	93.4211	78.9474	76.3158		96.277	94.681	94.6809	96.2766	91.489	96.8085	89.3617	74.4681	68.0851		89.894	89.096	87.5	90.9574	87.5	90.6915	79.5213	68.617	51.5957
T1010-D1	FM	32.9362	210		97.619	97.619	100	100	95.238	100	97.619	100	95.2381		95.238	95.238	96.1905	99.0476	93.333	98.0952	86.6667	97.1429	82.8571		82.381	80.476	81.4286	89.0476	79.524	90.4762	73.8095	84.7619	69.5238
T1021S3-D1	FM	162.175	165		90.909	93.939	90.9091	100	93.939	100	90.9091	93.9394	93.9394		89.157	87.952	92.7711	96.3855	89.157	91.5663	87.9518	86.747	81.9277		81.212	82.424	80.6061	81.8182	83.03	83.6364	75.1515	73.9394	71.5152
T1021S3-D2	FM	162.175	97		40	30	10	5	30	25	15	5	5		38.776	22.449	8.16327	6.12245	32.653	44.898	18.3673	4.08163	8.16327		32.99	25.773	8.24742	12.3711	22.68	35.0515	24.7423	5.15464	7.21649
T1022S1-D1	FM	161.407	156		100	100	96.875	100	100	100	84.375	100	84.375		97.436	98.718	87.1795	93.5897	97.436	96.1538	83.3333	96.1538	76.9231		85.256	85.256	80.1282	81.4103	86.538	89.7436	79.4872	79.4872	76.2821
					87.4605	82.224	80.5725	81.7239	80.9912	77.2193	59.7133	80.8736	68.54		78.8489	72.3411	74.8028	72.125	70.7028	68.1036	51.1559	70.0588	58.0177		67.043	62.054	62.277	62.1136	60.4087	58.3819	41.8886	56.1953	46.0099

### Sheet: CASP13 Long
CASP13 FM long range (24, ∞)
					L/5										L/2										L
ID	Class	Neff	Length		Our	BCE19	RaptorX	TripleRes	BCE	SPOT	DCP2	DeepCon	DeepCov		Our	BCE19	RaptorX	TripleRes	BCE	SPOT	DCP2	DeepCon	DeepCov		Our	BCE19	RaptorX	TripleRes	BCE	SPOT	DCP2	DeepCon	DeepCov
T0950-D1	FM	15.1319	342		95.6522	91.304	95.6522	89.855	85.507	66.6667	15.942	89.855	91.304		67.8363	60.819	73.0994	76.608	64.912	56.1404	14.0351	77.778	61.404		50.8772	40.936	49.4152	54.386	42.982	39.1813	11.9883	54.094	38.304
T0953S2-D2	FM	46.6676	127		100	100	96.1538	100	100	100	96.1538	100	100		92.1875	92.188	90.625	87.5	92.188	93.75	89.0625	95.312	90.625		86.6142	83.465	84.252	84.252	80.315	88.189	70.8661	80.315	76.378
T0953S2-D3	FM	46.6676	77		93.75	100	100	81.25	87.5	93.75	87.5	87.5	75		82.0513	87.179	89.7436	87.179	82.051	89.7436	66.6667	66.667	64.103		71.4286	68.831	70.1299	68.831	66.234	72.7273	51.9481	53.247	48.052
T0957S1-D1	FM	8.90641	108		77.2727	72.727	68.1818	72.727	54.545	77.2727	40.9091	54.545	31.818		57.4074	53.704	42.5926	59.259	48.148	59.2593	31.4815	42.593	24.074		35.1852	36.111	29.6296	42.593	30.556	40.7407	19.4444	27.778	20.37
T0957S2-D1	FM	5.81747	155		96.7742	77.419	100	87.097	70.968	80.6452	45.1613	77.419	32.258		87.1795	74.359	82.0513	66.667	53.846	50	28.2051	57.692	19.231		65.8065	59.355	56.7742	47.742	34.839	38.7097	21.2903	39.355	14.194
T0960-D2	FM	7.11875	84		23.5294	29.412	11.7647	11.765	23.529	5.88235	11.7647	5.882	11.765		14.2857	14.286	7.14286	7.143	11.905	2.38095	14.2857	4.762	7.143		9.52381	8.333	7.14286	3.571	7.143	1.19048	11.9048	4.762	4.762
T0963-D2	FM	13.837	82		29.4118	29.412	11.7647	5.882	17.647	11.7647	0	17.647	5.882		12.1951	12.195	7.31707	4.878	7.317	7.31707	0	7.317	7.317		6.09756	6.098	6.09756	3.659	6.098	4.87805	7.31707	6.098	7.317
T0968S1-D1	FM	246.027	118		70.8333	62.5	70.8333	75	70.833	83.3333	62.5	62.5	45.833		55.9322	47.458	55.9322	52.542	52.542	55.9322	50.8475	38.983	28.814		44.0678	40.678	42.3729	39.831	41.525	49.1525	38.9831	28.814	20.339
T0968S2-D1	FM	48.1741	115		65.2174	47.826	47.8261	60.87	52.174	73.913	47.8261	21.739	21.739		44.8276	46.552	43.1034	50	43.103	62.069	34.4828	27.586	20.69		33.0435	34.783	26.9565	40	27.826	43.4783	24.3478	24.348	18.261
T0969-D1	FM	102.482	354		98.5915	98.592	100	100	98.592	100	95.7746	97.183	92.958		94.9153	92.09	96.6102	92.655	91.525	96.0452	82.4859	83.051	75.141		78.2486	78.249	78.2486	78.531	75.141	78.8136	63.2768	65.254	53.672
T0980S1-D1	FM	12.257	96		75	70	40	80	75	40	10	100	100		66.6667	64.583	56.25	47.917	68.75	45.8333	8.33333	72.917	75		54.1667	45.833	48.9583	45.833	46.875	44.7917	11.4583	41.667	47.917
T0986S2-D1	FM	9.07543	155		100	100	100	90.323	100	93.5484	29.0323	45.161	38.71		92.3077	92.308	87.1795	70.513	85.897	79.4872	25.641	44.872	44.872		72.9032	73.548	68.3871	56.774	73.548	63.871	20.6452	42.581	38.71
T0987-D1	FM	4.25146	185		100	100	100	100	100	100	72.973	97.297	100		92.4731	84.946	95.6989	95.699	83.871	83.871	38.7097	75.269	83.871		78.3784	70.811	80	71.892	65.405	57.8378	28.6486	60	60.541
T0987-D2	FM	4.25146	196		85	80	87.5	77.5	82.5	80	15	77.5	75		88.7755	74.49	79.5918	63.265	78.571	64.2857	12.2449	80.612	60.204		77.0408	67.857	71.9388	62.245	63.265	52.0408	12.7551	66.837	43.878
T0990-D1	FM	2.10803	76		81.25	56.25	81.25	75	37.5	12.5	12.5	43.75	31.25		57.8947	50	57.8947	52.632	34.211	21.0526	10.5263	44.737	26.316		35.5263	35.526	39.4737	36.842	23.684	17.1053	13.1579	35.526	18.421
T0990-D2	FM	2.10803	231		65.9574	51.064	72.3404	70.213	36.17	51.0638	8.51064	57.447	36.17		58.6207	41.379	55.1724	60.345	34.483	37.931	10.3448	40.517	25.862		46.7532	33.766	40.6926	37.229	29.87	26.4069	7.35931	28.571	21.212
T0990-D3	FM	2.10803	213		76.7442	67.442	69.7674	72.093	65.116	62.7907	27.907	62.791	37.209		48.5981	42.056	45.7944	44.86	45.794	37.3832	14.9533	33.645	22.43		33.3333	31.925	31.9249	32.864	31.925	23.4742	11.7371	24.413	19.249
T0991-D1	FM	0.276172	111		47.8261	26.087	73.913	86.957	52.174	13.0435	8.69565	8.696	4.348		41.0714	28.571	46.4286	44.643	44.643	10.7143	10.7143	8.929	1.786		27.027	25.225	27.9279	26.126	27.027	9.90991	8.10811	10.811	0.901
T0998-D1	FM	0.543305	166		64.7059	64.706	58.8235	29.412	67.647	14.7059	2.94118	61.765	0		40.9639	39.759	32.5301	32.53	39.759	15.6627	1.20482	48.193	4.819		24.6988	24.096	19.8795	28.313	26.506	10.8434	1.80723	35.542	3.614
T1000-D2	FM	185.926	376		98.6842	97.368	94.7368	98.684	97.368	100	94.7368	77.632	75		94.6809	92.021	93.617	94.681	91.489	93.617	87.766	71.277	62.766		85.1064	84.043	82.1809	84.84	82.181	86.4362	75.266	64.628	45.213
T1010-D1	FM	32.9362	210		97.619	90.476	97.619	97.619	90.476	100	90.4762	97.619	90.476		82.8571	82.857	82.8571	91.429	82.857	90.4762	75.2381	90.476	74.286		62.8571	60	64.2857	79.524	60	76.6667	52.381	70.476	53.333
T1021S3-D1	FM	162.175	165		87.8788	93.939	90.9091	100	93.939	100	90.9091	90.909	93.939		86.747	87.952	89.1566	89.157	87.952	91.5663	89.1566	86.747	84.337		75.1515	76.97	77.5758	75.758	76.364	75.7576	73.3333	69.697	70.303
T1021S3-D2	FM	162.175	97		25	20	5	5	10	30	20	5	10		30.6122	22.449	4.08163	10.204	14.286	38.7755	22.449	2.041	6.122		20.6186	21.649	9.27835	13.402	17.526	23.7113	21.6495	11.34	9.278
T1022S1-D1	FM	161.407	156		100	100	87.5	90.625	96.875	96.875	75	93.75	65.625		89.7436	80.769	80.7692	83.333	84.615	92.3077	74.359	84.615	69.231		71.1538	66.026	64.1026	65.385	68.59	73.7179	64.1026	59.615	55.128
					77.3624	71.9385	73.3973	73.2447	69.4192	66.1565	44.2589	63.8995	52.7618		65.8679	61.0404	62.3017	61.0683	59.3631	57.3167	37.2164	53.6078	43.3518		51.9003	48.9214	49.0677	49.1843	46.0594	45.818	30.1573	41.907	32.8895

### Sheet: CASP13 Extra
CASP13 FM extra long range (50, ∞)
					L/5										L/2										L
ID	Class	Neff	Length		Our	BCE19	RaptorX	TripleRes	BCE	SPOT	DCP2	DeepCon	DeepCov		Our	BCE19	RaptorX	TripleRes	BCE	SPOT	DCP2	DeepCon	DeepCov		Our	BCE19	RaptorX	TripleRes	BCE	SPOT	DCP2	DeepCon	DeepCov
T0950-D1	FM	15.1319	342		92.754	92.754	98.5507	88.4058	84.058	84.058	14.4928	91.3043	89.8551		70.175	55.556	71.345	74.269	63.743	53.8012	12.2807	80.7018	59.0643		47.953	38.304	45.3216	52.0468	38.304	35.3801	11.4035	50	36.5497
T0953S2-D2	FM	46.6676	127		92.308	96.154	92.3077	92.3077	92.3077	92.3077	53.8462	88.4615	69.2308		85.938	78.125	82.8125	78.125	75	82.8125	48.4375	71.875	53.125		51.969	50.394	52.7559	51.9685	50.394	54.3307	40.9449	51.1811	43.3071
T0953S2-D3	FM	46.6676	77		93.75	93.75	100	100	93.75	93.75	75	93.75	62.5		82.051	79.487	79.4872	74.359	79.487	76.9231	69.2308	69.2308	53.8462		58.442	55.844	57.1429	50.6494	58.442	55.8442	48.0519	44.1558	46.7532
T0957S1-D1	FM	8.90641	108		18.182	22.727	0	63.6364	36.3636	36.3636	0	13.6364	18.1818		9.259	14.815	3.7037	37.037	12.963	22.2222	1.85185	9.25926	14.8148		13.889	10.185	8.33333	24.0741	9.259	17.5926	2.77778	8.33333	12.037
T0968S1-D1	FM	246.027	118		54.167	37.5	54.1667	50	62.5	62.5	50	41.6667	16.6667		35.593	35.593	33.8983	30.5085	35.593	42.3729	35.5932	28.8136	15.2542		23.729	22.881	22.8814	21.1864	22.881	23.7288	21.1864	16.9492	12.7119
T0968S2-D1	FM	48.1741	115		60.87	60.87	56.5217	78.2609	73.913	73.913	52.1739	52.1739	34.7826		41.379	46.552	37.931	60.3448	34.483	55.1724	32.7586	36.2069	39.6552		31.304	30.435	22.6087	33.0435	26.957	34.7826	23.4783	26.087	26.087
T0969-D1	FM	102.482	354		97.183	92.958	100	94.3662	97.1831	97.1831	85.9155	92.9577	85.9155		86.441	84.181	81.9209	80.226	83.616	83.6158	71.7514	72.3164	62.1469		65.819	62.147	62.4294	62.9944	61.017	62.4294	48.5876	48.8701	39.2655
T0980S1-D1	FM	12.257	96		50	40	40	0	20	20	10	50	70		41.667	31.25	41.6667	16.6667	35.417	22.9167	6.25	37.5	45.8333		29.167	22.917	25	23.9583	21.875	25	13.5417	25	31.25
T0986S2-D1	FM	9.07543	155		100	100	100	90.3226	93.5484	93.5484	38.7097	38.7097	32.2581		85.897	84.615	78.2051	66.6667	76.923	82.0513	26.9231	39.7436	33.3333		62.581	60.645	56.7742	44.5161	58.065	56.129	27.0968	32.9032	26.4516
T0987-D1	FM	4.25146	185		100	100	100	100	91.8919	91.8919	72.973	78.3784	100		88.172	81.72	91.3978	90.3226	76.344	67.7419	45.1613	63.4409	67.7419		68.108	63.784	64.8649	58.9189	61.081	44.8649	27.5676	48.6486	48.6486
T0987-D2	FM	4.25146	196		85	80	85	77.5	77.5	77.5	2.5	85	75		84.694	79.592	85.7143	74.4898	75.51	61.2245	11.2245	80.6122	63.2653		61.735	62.245	61.7347	52.551	58.673	40.8163	13.2653	54.0816	42.3469
T0990-D1	FM	2.10803	76		87.5	87.5	87.5	81.25	50	50	37.5	75	50		50	47.368	55.2632	47.3684	39.474	26.3158	23.6842	47.3684	36.8421		30.263	30.263	31.5789	30.2632	26.316	18.4211	17.1053	28.9474	25
T0990-D2	FM	2.10803	231		61.702	40.426	61.7021	55.3191	31.9149	31.9149	10.6383	42.5532	36.1702		40.517	26.724	37.069	31.0345	25.862	19.8276	6.03448	27.5862	23.2759		26.407	19.913	22.9437	23.8095	15.584	12.1212	4.329	16.4502	12.5541
T0990-D3	FM	2.10803	213		65.116	51.163	60.4651	67.4419	51.1628	51.1628	23.2558	48.8372	32.5581		39.252	39.252	35.514	42.9907	42.056	27.1028	14.9533	25.2336	19.6262		23.474	22.066	23.0047	28.6385	25.822	19.2488	12.6761	15.493	12.2066
T0998-D1	FM	0.543305	166		0	0	0	0	0	0	0	0	0		0	0	0	0	0	0	0	1.20482	1.20482		0	0	0	0.60241	0	0	0	0.60241	0.60241
T1000-D2	FM	185.926	376		97.368	97.368	94.7368	94.7368	96.0526	96.0526	88.1579	69.7368	71.0526		93.085	90.957	87.766	93.617	90.426	91.4894	81.383	65.4255	53.1915		77.926	78.457	77.3936	77.3936	77.128	78.9894	68.3511	56.6489	38.5638
T1010-D1	FM	32.9362	210		14.286	7.143	64.2857	83.3333	76.1905	76.1905	4.7619	83.3333	59.5238		32.381	6.667	40.9524	50.4762	6.667	43.8095	4.7619	45.7143	34.2857		22.857	4.286	24.7619	32.381	5.714	29.0476	3.33333	27.1429	21.9048
T1021S3-D1	FM	162.175	165		96.97	100	100	100	100	100	100	96.9697	96.9697		81.928	80.723	81.9277	78.3133	83.133	80.7229	77.1084	71.0843	74.6988		55.152	50.909	54.5455	49.697	52.121	54.5455	49.0909	47.2727	49.697
T1021S3-D2	FM	162.175	97		10	10	20	10	15	15	0	10	10		8.163	4.082	12.2449	4.08163	4.082	8.16327	2.04082	8.16327	4.08163		6.186	5.155	8.24742	4.12371	5.155	4.12371	3.09278	7.21649	4.12371
T1022S1-D1	FM	161.407	156		96.875	93.75	75	84.375	93.75	93.75	65.625	90.625	50		67.949	65.385	66.6667	66.6667	66.667	82.0513	62.8205	58.9744	51.2821		52.564	51.923	52.5641	51.2821	51.923	55.1282	48.7179	44.2308	39.1026
					68.7016	65.2032	69.5118	70.5628	66.8543	66.8543	39.2775	62.1547	53.0332		56.2271	51.6322	55.2743	54.8782	50.3723	51.5168	31.7125	47.0228	40.3285		40.4763	37.1376	38.7443	38.7049	36.3355	36.1262	24.2299	32.5107	28.4582
